# Cell type-specific enhancers regulate IL-22 expression in innate and adaptive lymphoid cells

**DOI:** 10.1101/2025.04.02.646834

**Authors:** Ankita Saini, Leone S. Hopkins, Vanida A. Serna, Matthew V. D. McCullen, Nicholas G. Selner, Bishan Bhattarai, José L. Fachi, Rebecca Glynn, Katharina E. Hayer, Craig H. Bassing, Marco Colonna, Eugene M. Oltz

## Abstract

IL-22, a signature cytokine of type 3 lymphoid cells, mediates epithelial homeostasis and protective pathogen responses in barrier tissues, while its deregulated expression drives chronic inflammation associated with colitis and psoriasis. Despite its therapeutic value, little is known about regulatory elements for IL-22 expression. We identify two conserved enhancers, E22-1 and E22-2, which differentially regulate *Il22* in type 3 lymphoid subsets. These enhancers are required for steady-state expression of gut antimicrobial peptides, protection from *C. rodentium* infection, and development of IL-22-mediated psoriasis. E22-1 resembles many known enhancers, functioning in both Th-ILC counterparts. However, E22-2 is only required for IL-22 expression in ILC3s. Its ILC3 restriction relies on multiple Runx3 sites, combined with the lack of a functional RORγt motif, which is present in E22-1. Thus, although responding to similar stimuli, type 3 lymphoid cells use distinct cis-elements for IL-22 expression, with E22-2 likely serving as a homeostatic enhancer in barrier tissues.
