## Supplementary material for "Cell type-specific enhancers regulate IL-22 expression in innate and adaptive lymphoid cells": Table S1

### Sheet: Oligos
sgRNAs for deleting E22-1 in mice	putative gRNA for 5’:	putative gRNA for 3’:	Expected deletion: 3543bp
	sp7: GTGTCAAAGCTAGCCTTTCC	sp31: CGGTTAGCACTCAGGCACTC
sgRNAs for deleting E22-2 in mice	putative gRNA for 5’:	putative gRNA for 3’:	Expected deletion: 2481bp
	sp62: AGCTTTCTACGATCCTTCAT	sp67: CGCATGCTCTCTGAGGCACC
			sgOpti Cloning primers
	sgRNA Sequence	sgRNA with G	Fwd	Rev
E22-1 sgRNA1	GGCTCATTTTAGGGACACTC	GGCTCATTTTAGGGACACTC	caccGGCTCATTTTAGGGACACTC	aaacGAGTGTCCCTAAAATGAGCC
E22-1 sgRNA2	ACAATGACTAACTTAGCGTG	gACAATGACTAACTTAGCGTG	caccgACAATGACTAACTTAGCGTG	aaacCACGCTAAGTTAGTCATTGTC
E22-2 sgRNA1	CTAAACCACCAGGTGACACA	gCTAAACCACCAGGTGACACA	caccgCTAAACCACCAGGTGACACA	aaacTGTGTCACCTGGTGGTTTAGC
E22-2 sgRNA2	GCATGGGTCATTAAAGCCTC	GCATGGGTCATTAAAGCCTC	caccGCATGGGTCATTAAAGCCTC	aaacGAGGCTTTAATGACCCATGC
IL-22 promoter-sgRNA 1	ATCAGGGGAGCATGTTCGTC		CACCGATCAGGGGAGCATGTTCGTC	AAACGACGAACATGCTCCCCTGATC
IL-22 promoter-sgRNA 2	GAGAAGTACCTAACCACCAT		CACCGAGAAGTACCTAACCACCAT	AAACATGGTGGTTAGGTACTTCTC
Scramble-sgOpti	GCACTACCAGAGCTAACTCA		CACCGCACTACCAGAGCTAACTCA	AAACTGAGTTAGCTCTGGTAGTGC
Twin-E22-2 sgRNA1	ATTGTTGGGGAGAACCACAC	gATTGTTGGGGAGAACCACAC	caccgATTGTTGGGGAGAACCACAC	aaacGTGTGGTTCTCCCCAACAATc
Twin-E22-2 sgRNA2	ATAGTCAGGCATGGGTTAGT	gATAGTCAGGCATGGGTTAGT	caccgATAGTCAGGCATGGGTTAGT	aaacACTAACCCATGCCTGACTATc
Twin-E22-2 sgRNA3	ACATCGGCTACGCTGTTGCA	gACATCGGCTACGCTGTTGCA	caccgACATCGGCTACGCTGTTGCA	aaacTGCAACAGCGTAGCCGATGTc
Luciferase assay cloning oligos
	IL22 Fwd Nhe1	IL22 Rev Xho1
IL22 promoter	CTAGCTAGCGAGTGCTTTTAGATTCCACC	CCGCTCGAGTCGCACAAGTGTCAACAGTTG
	Fwd (with BamHI)	Rev (with SalI)
E22-1	CGCGGATCCAGGGCGACTCACATCAATTC	TTCCGCGGCCGCTATGGCCGACGTCGACCATGGACTGTGTACCGTTGC
E22-2	CGCGGATCCCAAAAGCTTTCTACGATCCTTCA	TTCCGCGGCCGCTATGGCCGACGTCGACTCTTTCCCCTTCATGCTTTG
E22-1a	CGCGGATCCAGGGCGACTCACATCAATTC	TTCCGCGGCCGCTATGGCCGACGTCGACGGCACTGTGTCCCCTGTTTA
E22-1b	CGCGGATCCCAGTGCCCTGAAACGAAACT	TTCCGCGGCCGCTATGGCCGACGTCGACGCTTACTTTTTGGTTCTTTTGTCTT
E22-1c	CGCGGATCCTCCCATGTGTGCTGCTAGTT	TTCCGCGGCCGCTATGGCCGACGTCGACCATGGACTGTGTACCGTTGC
E22-2a	CGCGGATCCGCTTTCTACGATCCTTCATTGG	TTCCGCGGCCGCTATGGCCGACGTCGACTGTGCAAGCAGTGAGGCTAC
E22-2b	CGCGGATCCCCCCATTCCTGTCTCAGTTG	TTCCGCGGCCGCTATGGCCGACGTCGACACATCGGCTACACAGTTGCA
E22-2c	CGCGGATCCTGCAACTGTGTAGCCGATGT	TTCCGCGGCCGCTATGGCCGACGTCGACATAGGCAGCTGCATTTTGTG
E22-2d	CGCGGATCCCACAAAATGCAGCTGCCTAT	TTCCGCGGCCGCTATGGCCGACGTCGACTCTTTCCCCTTCATGCTTTG
Primers for site directed mutagenesis in E22-c for luciferase assay
Mutation (Substitution)	Fwd	Rev
Mut1	ACCGATAGAGGTGAGTGATGTTAGTTTC	CCTGAAGCTTCCTTCTTTCATATTTTGC
Mut2	TCCTGTTTTCCAGCTCTTTCCCTC	CGTCATACCTCAAGAGCCACAAATG
Mut3	CGATGTCTTAAAGTCATTGTCGAGAATAC	TACGATGAGGGAAAGAGCTGGAAAC
Mut4	TGTTCTCGACACAGGGGGAAAATCC	CCTTATGTATTCTCGACAATGACTTTAAGC
Mut5	TGGCCGGGAAAATCCCACAAGTG	TTATCGTGGTGGTTTAGTATTCTC
Mut6	CTTACGAACCGTGACATTAGCTCATATTCC	GTGGCGATCCCCCTGTGTCACCTGG
Primers for cloning- site directed mutagenesis swapping Rorc in E1b and E2b2 for luciferase assay
	Fwd	Rev
E22-1b/R2	ccttagAGCTCACACGGAGAGGCA	agggctTAAAAGATAGGTCTGTGCAGAGAG	Replace tgacctacattc between bases 3506-3519 with AGCCCTCCTTAG in E22-1b
E22-2c/R1	acattcCTTAAAGTCATTGTCGAGAATAC	aggtcaGAGGGAAAGAGCTGGAAAC	Replace agccctccttag between bases 3604-3617 with TGACCTACATTC in E22-2c
Primers for cloning- site directed mutagenesis substituting Rorc in E22-1b with a random sequence for luciferase assay
	Fwd	Rev
E22-1b/mutR1	GGGAGTAGCTCACACGGAGAGGCA	GTTCGTTAAAAGATAGGTCTGTGCAGAGAG
Twin E22-2 Amplification for in vitro cutting test
Fwd	TTCATTGCCAACTTCACCTTAAAGT
Rev	GTTGAGAGGATGTACCATTTCC
E22-2 Amplification for in vitro cutting assay
Fwd	CTATTGCTCTGGGGTACCCTTTTCC
Rev	CAGATGTAATTCTGCTGCAGTT
RT-qPCR primers
	Fwd	Rev
Saa1/2	GAAGCTACTCACCAGCCTGG	TCATGTCAGTGTAGGCTCGC
Reg 3a	TTACTCCACTCCCATCCACC	TGAGGCTTCCTTTGTGTCCT
Reg 3b	TGGGAATGGAGTAACAATGACGT	GGCAACTTCACCTCACATGTCAT
Reg 3g	GCTCCTATTGCTATGCCTTGTTTAG	CATGGAGGACAGGAAGGAAGC
Actb-1	GGCTGTATTCCCCTCCATCG	CCAGTTGGTAACAATGCCATGT
Actb-2	CGCAGCCACTGTCGAGTC	TCATCCATGGCGAACTGGTG
Il22	CCGAGGAGTCAGTGCTAAGG	CATGTAGGGCTGGAACCTGT
mdm1	TACCTGGAGTGGAACGGAAC	GGCATCTTCTCCTTGCTCAG
Cut&Run Primers
Rorc TSS	ACAAGACACCACCCAAGACA	CATCAGGGGTAGGGATGTTC
Gapdh promoter	GCAGCAAGGGTTGCATTT	TTGTCTGTACTGGGCTGTTTACAT
Site 1-2	CATTTGTGGCTCTTGAGGTGAG	TAAGGAGGGCTGAGGGAAAG
Site 4-6	CGAGAATACTAAACCACCAGGTG	CCAGAGACTGCTCCAGGAAT
